# Chemotaxonomy supports morphology in the identification of *Vepris hemp* (Rutaceae) a new species of Critically Endangered deciduous forest shrub from Usambara Mts, Tanzania

**DOI:** 10.1101/2022.08.27.505527

**Authors:** Moses Langat, Andreas Hemp, Martin Cheek

## Abstract

*Hemp* 7152, a sterile herbarium plot voucher of a shrub from a rare type of deciduous forest in the Usambara Mts, Tanzania was tentatively identified using morphology as a new species of *Vepris* (Rutaceae). To gain further support for its placement its chemistry was investigated. The compounds isolated from *Hemp 7152* were four quinoline alkaloids, kokusaginine (**1**), *N*-methylplaty-desminium ion (**9**), ribalinium ion (**10**), and isoplatydesmine (**11**), and seven acridone alkaloids, arborinine (**2**) 1,2,3-trimethoxy-*N*-methylacridone (**3**), 1,2,3,5-tetramethoxy-*N*-methylacridone (**4**), 1,3-dimethoxy-*N*-methylacridone (**5**) and toddaliopsis A (**6**), evoxanthine (**7**) and tecleanthine (**8**). In addition, lupeol and ferulic acid were isolated from this plant. The combination of quinoline and acridone alkaloids is restricted to the *Rutaceae* family, confirming beyond reasonable doubt the placement of this material in the Rutaceae. Within Rutaceae in tropical Africa, only the genus *Vepris* is unarmed, with trifoliolate leaves. Using an identification key, and herbarium specimen matching, *Hemp* 7152 was morphologically placed as close to *Vepris uguenensis*, sharing xerophytic characters unusual in the genus. The species are geographically close, occurring in adjoining mountains in northern Tanzania. However, *Vepris uguenensis* contains 13 alkaloids which are not present in *Hemp* 7152, nor in any other species of *Vepris* that has been studied, supporting species recognition for *Hemp* 7152 which is formally named as *Vepris hemp*, morphologically characterised, illustrated and assessed as Critically Endangered using the IUCN 2012 standard. The new species appears restricted to an almost extinct type of deciduous forest, characterised in this paper.
