## Supplemental morphological data for "Chemotaxonomy supports morphology in the identification of *Vepris hemp* (Rutaceae) a new species of Critically Endangered deciduous forest shrub from Usambara Mts, Tanzania"

### Sheet: Sheet1
Vepris hemp
Specimens		1	2
Median length leaflet (mm)	Leaf 1	21.5	24
	Leaf 2	25	15
	Leaf 3	28	13.5
Median breadth leaflet (mm)	Leaf 1	11	12.5
	Leaf 2	11.5	6
	Leaf 3	14	7.5
Lateral length leaflet (mm)	Leaf 1	22	9.5
	Leaf 2	17	9.5
	Leaf 3	16	16
Lateral breadth leaflet (mm)	Leaf 1	11	5.5
	Leaf 2	10	5.5
	Leaf 3	8.5	10
No. 2" nerves on one side midrib	Median 1	7	8
	Median 2	7	9
	Median 3	8	7
Median acumen length (cm)	Leaf 1	na	na
	Leaf 2	na	na
	Leaf 3	na	na
Median acumen breadth (cm)	Leaf 1	na	na
	Leaf 2	na	na
	Leaf 3	na	na
Petiolule length (cm)	Leaf 1	na	na
	Leaf 2	na	na
	Leaf 3	na	na
Petiole length (mm)	Leaf 1	10	10
	Leaf 2	7	5
	Leaf 3	7	4
Inflorescence length (cm)	1	na	na
Inflorescence length (cm)	2	na	na
Inflorescence length (cm)	3	na	na
Stem diameter at lowest leafy node (mm)	Stem 1	0.9	1.25
	Stem 2	1.25	0.75
	Stem 3	0.9	1.25
Lenticel (length x breadth) (mm)	Lenticel 1	0.5x0.2	0.3x0.2
	Lenticel 2	0.25x0.2	0.5x0.2
	Lenticel 3	0.5x0.3	0.4x0.25
Internodes (mm)	Internode 1	2.5	13
	Internode 2	10	6
	Internode 3	5	12
Ripe fruit lxb (mm)	Fruit 1	na	na
	Fruit 2	na	na
	Fruit 3	na	na
Pedicel fruit length (mm)	Fruit 1	na	na
	Fruit 2	na	na
	Fruit 3	na	na
Diameter (mm)	Dot 1	na	na
	Dot 2	na	na
	Dot 3	na	na
Density (dots/mm2)	Leaflet 1	18	13
	Leaflet 2	10	18
	Leaflet 3	7	12
Specimens:	1. Hemp 7152 Sheet 1/2 (K)
	2. Hemp 7152 Sheet 2/2 (K)
	Full specimen citation is given in the main paper
